# Genomics reveals the origins of ancient specimens

**DOI:** 10.1101/752121

**Authors:** Qian Cong, Jinhui Shen, Jing Zhang, Wenlin Li, Lisa N. Kinch, John V. Calhoun, Andrew D. Warren, Nick V. Grishin

## Abstract

Centuries of zoological studies amassed billions of specimens in collections worldwide. Genomics of these specimens promises to rejuvenate biodiversity research. The obstacles stem from DNA degradation with specimen age. Overcoming this challenge, we set out to resolve a series of long-standing controversies involving a group of butterflies. We deduced geographical origins of several ancient specimens of uncertain provenance that are at the heart of these debates. Here, genomics tackles one of the greatest problems in zoology: countless old, poorly documented specimens that serve as irreplaceable embodiments of species concepts. The ability to figure out where they were collected will resolve many on-going disputes. More broadly, we show the utility of genomics applied to ancient museum specimens to delineate the boundaries of species and populations, and to hypothesize about genotypic determinants of phenotypic traits.

---

A study of an animal starts from its name, which is governed by strict rules^1^. A specimen termed the name-bearing type represents a species^1^. The lectotype specimen^1^ of *Homo sapiens* is Carl Linnaeus, the father of taxonomy^2^. Populations conspecific with the type carry its name. If two types are conspecific, the earlier name is used. Because most animals were named over a century ago, their types are old and lack details about their collection localities. Historically, phenotypic similarity to the type and its geographic locality determined conspecificity. For cryptic species and uncertain type localities, the phenotypic approach is problematic, leading to heated debates^3-7^. We devised a strategy to obtain genomic sequences of old type specimens and determine to which present-day populations they correspond. To solve a daunting biological problem, we applied this strategy to the skipper butterfly *Hesperia comma* and its relatives. It is *the* most important skipper, because the whole family of butterflies (Hesperiidae, the skippers) is typified by the genus *Hesperia*, and the type of that genus is *H. comma*, as designated by Carl Linnaeus himself. Several mysteries surround these butterflies. (1) Like the Linnaean type of *comma*, the type of its American counterpart, *Hesperia colorado*, collected by noted naturalist Theodore Mead^3,4^, lacks a locality label. Where was this type collected? The answer will seal the fate of names later given to populations of this species. (2) Are American *comma*-like butterflies the same species as *comma* in Europe? (3) Unusually for butterflies, *Hesperia* inhabits a wide range of elevations, from lowlands to alpine zone at over 3500 m. What are the genetic determinants of this elevational plasticity? Genomic data provide clear answers to all these questions.
