## Supplemental Tables for "Genomics reveals the origins of ancient specimens"

### Sheet: Table S1
Voucher number	Fig. 1 #	Taxon name	Type status	Sex	Country	State/Province	County/Region	General Location	Exact Site	Elevation	GPS	Collector	Date	Comment	Repository	Genitialia No.	Collection #
ADW0057	1	Hesperia colorado sublima		M	USA	CO	Clear Creek Co.	NE Ridge Square Top Mtn.	W of Guanella Pass summit	3860 m	39.59694, -105.73222	Andrew D. Warren	2016-07-27	reference genome	UTSW
ADW0056	2	Hesperia colorado sublima		M	USA	CO	Clear Creek Co.	NE Ridge Square Top Mtn.	W of Guanella Pass summit	3860 m	39.59694, -105.73222	Andrew D. Warren	2016-07-27		UTSW
ADW0058	3	Hesperia colorado sublima		M	USA	CO	Clear Creek Co.	NE Ridge Square Top Mtn.	W of Guanella Pass summit	3860 m	39.59694, -105.73222	Andrew D. Warren	2016-07-27		UTSW
LEP-28458	4	Hesperia colorado sublima		F	USA	CO	Clear Creek Co.	NE Ridge Square Top Mtn.	W of Guanella Pass summit	3860 m	39.59694, -105.73222	Andrew D. Warren	2016-07-27		ADWarren
NVG-5295	5	Hesperia colorado sublima		M	USA	CO	Clear Creek Co.	NE ridge Square Top Mtn.	W of Guanella Pass summit	12139'-12238'	39.59931, -105.72680	Andrew D. Warren	2014-08-03		ADWarren
NVG-6706	6	Hesperia colorado sublima		M	USA	CO	Lake Co.	Approx. 11 m NE of Twin Lakes	California Gulch	9600'		Theodore L. Mead	20-Jul-1871	Hesp. 7	MCZ		MCZ-ENT 00203265
NVG-5532	7	Hesperia colorado sublima		M	USA	CO	Park Co.	ridge NE of Horseshoe Mtn, SE of Peerless Mtn., 11800-13000'	ca. 9-10 air mi WSW Fairplay			Andrew D. Warren	2006-07-13		ADWarren
NVG-5304	8	Hesperia colorado ochracea		M	USA	CO	Clear Creek Co.	hill SE Empire	9400'			James A. Scott	1971-08-22		MGCL
NVG-15111B01	9	Hesperia colorado ochracea	HT	M	USA	CO		"Platte Canon"				Ernest J. Oslar	1904-08-19		AMNH
NVG-5535	10	Hesperia colorado ochracea		M	USA	CO	Jefferson Co.	Foxton Rd, 6700'	7 mi SE Conifer			Andrew D. Warren	1990-08-19		ADWarren
NVG-5534	11	Hesperia colorado ochracea		F	USA	CO	Jefferson Co.	Wellington Lake		8000'		Andrew D. Warren	1990-09-03		ADWarren
NVG-5310	12	Hesperia colorado ochracea		M	USA	CO	Douglas Co	Rampart Range, Hwy. 67	Sugar Creek	2050-2190 m	vic. 39.29872, -105.16503	Andrew D. Warren	2012-07-29		ADWarren
ADW0081	13	Hesperia colorado ochracea		M	USA	CO	Douglas Co.	Rampart Range, Hwy. 67	Sugar Creek	2050-2190 m	vic. 39.29872, -105.16503	Andrew D. Warren	2016-08-01		UTSW
NVG-5309	14	Hesperia colorado ochracea		M	USA	CO	Douglas Co.	Rampart Range, Hwy. 67	Sugar Creek	2050-2190 m	vic. 39.29872, -105.16503	Andrew D. Warren	2012-07-29		ADWarren
NVG-5533	15	Hesperia colorado ochracea		M	USA	CO	Jefferson Co.	Apex trail at Heritage Square				Andrew D. Warren	1990-08-23		ADWarren
ADW0083	16	Hesperia colorado ochracea		M	USA	CO	Douglas Co.	Rampart Range, Hwy. 67	Sugar Creek	2050-2190 m	vic. 39.29872, -105.16503	Andrew D. Warren	2016-08-01		UTSW
ADW0082	17	Hesperia colorado ochracea		M	USA	CO	Douglas Co.	Rampart Range, Hwy. 67	Sugar Creek	2050-2190 m	vic. 39.29872, -105.16503	Andrew D. Warren	2016-08-01		UTSW
NVG-16108A06	18	Hesperia colorado ochracea		F	USA	CO	Teller Co.		Crystola Canyon	8000'		Michael S. Fisher	1973-08-25		MGCL
NVG-15111B02	19	Hesperia colorado ochracea	AT	F	USA	CO	Jefferson Co.	Plainview		7-8000'		G. P. Engelhardt	9-14-Jul-1922		AMNH
NVG-6705	20	Hesperia colorado ochracea		M	USA	CO	Park Co.	along the North Fork South Platte River				Theodore L. Mead	1-Sep-1871	Hesp. 5	MCZ		MCZ-ENT 00203242
NVG-16108A05	21	Hesperia colorado ochracea		M	USA	CO	Teller Co.		Crystola Canyon	8000'		Michael S. Fisher	1973-08-25		MGCL
NVG-16108A01	22	Hesperia colorado ochracea		M	USA	CO	Park Co.	E of Wikerson Pass	near Pipe Springs Campground	9450'		June & Floyd Preston	1980-08-16		MGCL
NVG-16108A02	23	Hesperia colorado colorado		F	USA	CO	Park Co.	E of Wikerson Pass	near Pipe Springs Campground	9450'		June & Floyd Preston	1980-08-16		MGCL
NVG-16108A03	24	Hesperia colorado colorado		M	USA	CO	Teller Co.	7 mi S of Florissant	Pikes Peak Research Station			M. Minno	1985-08-11		MGCL		M857
NVG-16108A04	25	Hesperia colorado colorado		M	USA	CO	Teller Co.		Cripple Creek			B. H.	1975-08-31		MGCL
NVG-16108A07	26	Hesperia colorado colorado		F	USA	CO	Teller Co.	7 mi S of Florissant	Pikes Peak Research Station			M. Minno	1985-08-11		MGCL
NVG-7574	27	Hesperia colorado colorado		M	USA	CO	Saguache Co.	Poncha Pass		9010'		Roy O. Kendall & C. A. Kendall	1961-08-05		TAMU	NVG170107-30
NVG-16108C03	28	Hesperia colorado colorado		M	USA	CO	Chaffee Co.	4 mi S Poncha Springs				James A. Scott	1972-08-29		MGCL
NVG-16108B12	29	Hesperia colorado colorado		M	USA	CO	Chaffee Co.	Pine Creek				James A. Scott	1971-08-17		MGCL
NVG-16108C07	30	Hesperia colorado colorado		M	USA	CO	Fremont Co.	nr. Cotopoxi	Oak Creek			Michael S. Fisher	1969-08-23		MGCL
NVG-16108C08	31	Hesperia colorado colorado		M	USA	CO	Fremont Co.	15 air mi NW Canon City	Current Creek			Michael S. Fisher	1974-09-01		MGCL
NVG-16108C05	32	Hesperia colorado colorado		F	USA	CO	Chaffee Co.	Bear Creek				R. Romeyn	1997-09-05		MGCL
NVG-16108C04	33	Hesperia colorado colorado		F	USA	CO	Chaffee Co.	Pine Creek				James A. Scott	1971-08-17		MGCL
NVG-16108C06	34	Hesperia colorado colorado		M	USA	CO	Fremont Co.	1 mi NE of Calcite				James A. Scott	1965-07-29		MGCL
NVG-5298	35	Hesperia colorado colorado		M	USA	CO	Fremont Co.	Spring Creek				James A. Scott	1969-08-02		MGCL
NVG-7575	36	Hesperia colorado colorado		F	USA	CO	Saguache Co.	Poncha Pass		9010'		Roy O. Kendall & C. A. Kendall	1961-08-05		TAMU	NVG170107-31
NVG-5301	37	Hesperia colorado colorado		M	USA	CO	Fremont Co.	nr. Cotopaxi				Michael S. Fisher	1969-08-05		MGCL
NVG-16108C09	38	Hesperia colorado colorado		F	USA	CO	Fremont Co.	nr. Cotopoxi	Oak Creek			Michael S. Fisher	1969-08-23		MGCL
NVG-16108D09	39	Hesperia colorado colorado		F	USA	CO	Costilla Co.	W La Veta Pass		9200'		R. E. Stanford	1992-08-18		MGCL
NVG-16108B11	40	Hesperia colorado colorado		M	USA	CO	Chaffee Co.	2 mi E Buena Vista	big hilltop			James A. Scott	1971-08-17		MGCL
NVG-16108B10	41	Hesperia colorado colorado		M	USA	CO	Chaffee Co.	Otero Pumping Station	between Riverside and Princeton			James A. Scott	1971-08-17		MGCL
NVG-16108C01	42	Hesperia colorado colorado		M	USA	CO	Chaffee Co.	Salida	Spiral Drive			James A. Scott	1971-09-10		MGCL
NVG-16108C02	43	Hesperia colorado colorado		M	USA	CO	Chaffee Co.	Bear Creek				R. Romeyn	1997-09-05		MGCL
NVG-17109A07	44	Hesperia c. colorado (=oroplata)	HT	M	USA	CO	Fremont Co.	Spring Creek				James A. Scott	1969-08-05		LACM
NVG-6313	45	Hesperia colorado colorado	LT	M	USA	CO	?					Theodore L. Mead	?13-Jul-1871		MCZ
NVG-5297	46	Hesperia colorado colorado		M	USA	CO	Lake Co.	1.6 mi N of Granite				James A. Scott	1971-08-16		MGCL
NVG-5294	47	Hesperia colorado colorado		M	USA	CO	Lake Co.	1.6 mi N of Granite				James A. Scott	1971-08-16		MGCL
NVG-5296	48	Hesperia colorado colorado		M	USA	CO	Lake Co.	1.6 mi N of Granite				James A. Scott	1971-08-16		MGCL
NVG-6708	49	Hesperia colorado colorado	PLT	M	USA	CO	?					Theodore L. Mead	?13-Jul-1871		MCZ		MCZ-ENT 00192733
LEP-28422	50	Hesperia colorado colorado		F	USA	CO	Lake Co.	Head of Upper Twin Lake	Hwy. 82, 8.0 mi W Jct. Hwy. 24	2821 m	39.06904, -106.40151	Andrew D. Warren	2016-08-08		UTSW
LEP-28426	51	Hesperia colorado colorado		M	USA	CO	Lake Co.	Head of Upper Twin Lake	Hwy. 82, 8.0 mi W Jct. Hwy. 24	2821 m	39.06904, -106.40151	Andrew D. Warren	2016-08-08		ADWarren
NVG-16108C11	52	Hesperia colorado colorado		M	USA	CO	Lake Co.	near Leadville	Mt. Massive Trout Club			James A. Scott	1971-08-16		MGCL
NVG-16108C10	53	Hesperia colorado idaho		M	USA	CO	Eagle Co.	Tennessee Pass				James A. Scott	1971-08-15		MGCL
NVG-5300	54	Hesperia colorado idaho		M	USA	CO	Lake Co.	Tennessee Pass		10424'		James A. Scott	1972-10-14	ex pupa, pup 29-Sep	MGCL
NVG-5307	55	Hesperia colorado idaho		M	USA	CO	Grand Co.	Beaver Ck. Rd. (Co Rd 50)	2.2 rd. mi. SE Hwy 40	2435 m	40.03250, -106.11167	Andrew D. Warren	2014-08-25		ADWarren
ADW0104	56	Hesperia colorado idaho		M	USA	CO	Summit Co.	Ute Pass Rd. (Co. Rd. 15)	1.5 mi NE jct. US Hwy. 9	2648 m	39.80159, -106.13550	Andrew D. Warren	2016-08-09		UTSW
ADW0105	57	Hesperia colorado idaho		M	USA	CO	Summit Co.	Ute Pass Rd. (Co. Rd. 15)	1.5 mi NE jct. US Hwy. 9	2648 m	39.80159, -106.13550	Andrew D. Warren	2016-08-09		UTSW
LEP-28453	58	Hesperia colorado idaho		M	USA	CO	Summit Co.	Ute Pass Rd. (Co. Rd. 15)	1.5 mi NE jct. US Hwy. 9	2648 m	39.80159, -106.13550	Andrew D. Warren	2016-08-09		ADWarren
LEP-28450	59	Hesperia colorado idaho		M	USA	CO	Grand Co.	Co. Rd. 50, 2.2 rd. mi SE Hwy. 40	SW of Hot Sulphur Spgs.	2435 m	40.03250, -106.11167	Andrew D. Warren	2016-07-28		ADWarren
LEP-28452	60	Hesperia colorado idaho		M	USA	CO	Jackson Co.	N of Rand, Rd. 21	0.8 mi NW jct. Co. Rd. 27	2627 m	40.50884, -106.16974	Andrew D. Warren	2016-07-28		ADWarren
LEP-28451	61	Hesperia colorado idaho		M	USA	CO	Jackson Co.	N of Rand, Rd. 21	0.8 mi NW jct. Co. Rd. 27	2627 m	40.50884, -106.16974	Andrew D. Warren	2016-07-28		ADWarren
ADW0074	62	Hesperia colorado idaho		M	USA	CO	Eagle Co.	Muddy Ck. Rd. (NF 700)	mi. 5.2	2498 m	39.76562, -106.61799	Andrew D. Warren	2016-07-30		UTSW
ADW0072	63	Hesperia colorado idaho		M	USA	CO	Eagle Co.	Muddy Ck. Rd. (NF 700)	mi. 2.6	2301 m	39.75141, -106.64525	Andrew D. Warren	2016-07-30		UTSW
ADW0073	64	Hesperia colorado idaho		M	USA	CO	Eagle Co.	Muddy Ck. Rd. (NF 700)	mi. 2.6	2301 m	39.75141, -106.64525	Andrew D. Warren	2016-07-30		UTSW
NVG-5308	65	Hesperia colorado idaho		M	USA	CO	Grand Co.	Beaver Ck. Rd. (Co Rd 50)	2.2 rd. mi. SE Hwy 40, 2435 mi		40.03250, -106.11167	Andrew D. Warren	2014-08-25		ADWarren
NVG-16108B08	66	Hesperia colorado idaho		M	USA	CO	Pitkin Co.	Redstone area	roadside vegetation			P. F. Milner	1983-08-03		MGCL
NVG-16108A12	67	Hesperia colorado idaho		M	USA	CO	Ouray Co.	NE Cedaredge at Surface Creek		7500'		R. Klopshinske	1983-08-28		MGCL
NVG-16108A08	68	Hesperia colorado idaho		M	USA	CO	San Miguel Co.		Leopard Creek	8500'		Michael S. Fisher	1959-08-20		MGCL
NVG-16108B05	69	Hesperia colorado idaho		F	USA	CO	Garfield Co.	Glenwood Springs Area				Michael S. Fisher	1973-08-19		MGCL
NVG-16108B09	70	Hesperia colorado idaho		F	USA	CO	Pitkin Co.	Aspen	Conundrum Creek Trail			Lowell Harris	1988-08-18		MGCL
ADW0099	71	Hesperia colorado idaho		M	USA	CO	Saguache/Gunnison Cos.	Coyote Hill, Co. Rd. 47/ 23YY	0.4 rd. mi SE jct. Co. Rd. 46	2527 m	38.42383, -106.57789	Andrew D. Warren	2016-08-03		UTSW
LEP-28430	72	Hesperia colorado idaho		M	USA	CO	Saguache/Gunnison Cos.	Coyote Hill, Co. Rd. 47/ 23YY	0.4 rd. mi SE jct. Co. Rd. 46	2527 m	38.42383, -106.57789	Andrew D. Warren	2016-08-03		ADWarren
NVG-16108B02	73	Hesperia colorado idaho		M	USA	CO	Montrose Co.	Black Canyon				Michael S. Fisher	1964-08-13		MGCL
NVG-16108E01	74	Hesperia colorado idaho		F	USA	CO	San Juan Co.	2 mi N. Silverton at Mineral Creek		9500'		R. Klopshinske	1983-09-04		MGCL
NVG-16108D08	75	Hesperia colorado idaho		F	USA	CO	Archuleta Co.	vicinity of Blanco River Campground		7200'		June & Floyd Preston	1988-07-28		MGCL
NVG-16108A10	76	Hesperia colorado idaho		M	USA	CO	Montezuma Co.	Mesa Verde National Park				Michael S. Fisher	1972-07-30		MGCL
NVG-16108A09	77	Hesperia colorado idaho		F	USA	CO	San Miguel Co.		Leopard Creek	8500'		Michael S. Fisher	1959-08-20		MGCL
NVG-16108B06	78	Hesperia colorado idaho		M	USA	CO	Mesa Co.	Grand Mesa	Lands End Rd. between 50B and Coal Creeks	10200'		June & Floyd Preston	1985-08-12		MGCL
NVG-16108B04	79	Hesperia colorado idaho		M	USA	CO	Garfield Co.	Sweetwater Lake		7711'		Michael S. Fisher	1972-08-12		MGCL
NVG-16108D07	80	Hesperia colorado idaho		M	USA	CO	Archuleta Co.	vicinity of Blanco River Campground		7200'		June & Floyd Preston	1988-07-28		MGCL
NVG-16108B07	81	Hesperia colorado idaho		F	USA	CO	Mesa Co.	Grand Mesa	Lands End Rd. between 50B and Coal Creeks	10200'		June & Floyd Preston	1985-08-12		MGCL
NVG-16108B01	82	Hesperia colorado idaho		F	USA	CO	Ouray Co.	NE Cedaredge at Surface Creek		7500'		R. Klopshinske	1983-08-28		MGCL
NVG-16108B03	83	Hesperia colorado idaho		F	USA	CO	Montrose Co.	S. Rim Black Canyon		8200'		Thom. W. Davies	1962-08-14		MGCL
NVG-16108D12	84	Hesperia colorado idaho		M	USA	CO	San Juan Co.	2 mi N. Silverton at Mineral Creek		9500'		R. Klopshinske	1983-09-04		MGCL
NVG-16108D10	85	Hesperia colorado idaho		M	USA	CO	Hinsdale Co.	North Creek				D. & J. Lindsley	1993-07-20		MGCL
NVG-16108D11	86	Hesperia colorado idaho		F	USA	CO	Hinsdale Co.	North Creek				D. & J. Lindsley	1993-07-20		MGCL
NVG-15095E03		Hesperia colorado susanae	HT	M	USA	AZ	Apache Co.	White Mtns.	Horseshoe Cienega	8000'		Susan M. Miller	1960-09-03		CMNH	Slide No. M-260 (=#8)
NVG-18115G06		Hesperia colorado susanae	PT	M	USA	AZ	Apache Co.	White Mtns.	Horseshoe Cienega	8000'		Lee D. Miller	1960-09-02		USNM
NVG-18035A03		Hesperia colorado susanae		M	USA	AZ	Apache Co.	Sunrise Lake	E of lake, along FR112			Mark Walker	1999-09-04		MWalker
NVG-18027B08		Hesperia colorado assiniboia	PLT	M	Canada	Saskatchewan		Regina				H. H. Lyman	5-Aug-1890		USNM
NVG-18027B09		Hesperia colorado assiniboia	PLT	M	Canada	Saskatchewan		Regina				J. Fletcher	10-Aug-1886		USNM
NVG-18021F03		Hesperia colorado assiniboia		F	Canada	Saskatchewan		Punnichy				R. Hooper	1961-08-27		AMNH
NVG-18027B10		Hesperia colorado assiniboia		M	Canada	Alberta		Rivercourse					1940-08-08		USNM
NVG-5299		Hesperia colorado mojavensis		M	USA	CA	Lassen Co.	N of Hallelujah Jct.	Western Pozzolan Corp Quarry			June & Floyd Preston	2004-06-22		MGCL
NVG-18034H10		Hesperia colorado mojavensis		F	USA	NV	Clark Co.	Kyle Canyon	road's end			Mark Walker	2001-07-16		MWalker
NVG-18034H08		Hesperia colorado leussleri		M	USA	CA	San Diego Co.	Lake Cuyamaca				Mark Walker	2002-05-25		MWalker
NVG-18034H09		Hesperia colorado leussleri		M	USA	CA	San Bernardino Co.	Barton Flats	1 mi N of highway			Mark Walker	2001-05-26		MWalker
NVG-18022E01		Hesperia colorado tildeni	HT	M	USA	CA	Santa Clara Co.	Cherry Flat Reservoir				J. W. Tilden	1949-09-27		AMNH
NVG-18022D01		Hesperia colorado dodgei	HT	M	USA	CA	Santa Cruz Co.	Santa Cruz					1926-08-15		AMNH
NVG-17107E01		Hesperia colorado oregonia		M	USA	WA	Thurston Co.	Mima Mounds National Area Preserve		67 m	46.89, -123.05	J. P. Pelham	1992-08-09		BMUW
NVG-15096D10		Hesperia colorado hulbirti	HT	M	USA	WA	Clallam Co.	Olympic Mts.	Hurricane Hill			Lowel Hulbirt	1923-07-21		CMNH
NVG-17107D01		Hesperia colorado hulbirti		F	USA	WA	Clallam Co.	Eagle Point area	5 mi SSE Mt. Angeles	5700-6247'		J. P. Pelham	1970-07-04		BMUW
NVG-6314		Hesperia colorado manitoba	LT	M	Canada	British Columbia		Lac la Hache					prior to 1874		MCZ
NVG-5306		Hesperia colorado manitoba		F	Canada	British Columbia		Lac la Hache				L. P. Grey	1973-08-08		MGCL
NVG-5305		Hesperia colorado manitoba		F	Canada	British Columbia		Lac la Hache				L. P. Grey	1973-08-08		MGCL
NVG-5311		Hesperia colorado manitoba		M	Canada	British Columbia		3.6 - 7.8 mi N of Pavilion Lillooet		3900-4400'			2003-07-29		MGCL
NVG-5312		Hesperia colorado manitoba		F	Canada	British Columbia		3.6 - 7.8 mi N of Pavilion Lillooet		3900-4400'			2003-07-29		MGCL
NVG-17107D05		Hesperia colorado laurentina		F	USA	ME	Penobscot Co.	Enfield					1969-08-21		BMUW
NVG-18087A05		Hesperia colorado borealis		M	Canada	Newfoundland and Labrador		Labrador				O. Staudinger	1907		MNHP		EL62939
NVG-17071F10		Hesperia comma lena		M	USA	AK	North Slope	Galbraith Lake				Andrew D. Warren	2017-06-28		ADWarren
NVG-18068A06		Hesperia comma lena		M	Russia	Yakutia		Tomtor					2-8-Jul-1990		EBrockmann
NVG-18068A11		Hesperia comma dimila		M	India	Himachal Pradesh	Sarchu	Bara-lacha la		4500-5000 m			12-Jul-15-Jul-1990		EBrockmann
NVG-18068C02		Hesperia comma mixta		M	Kyrgyzstan	Issyk-Kul Region		25 km W from Engilchek		3900 m		Saldaitis	07-12-Aug-1994		EBrockmann
NVG-18068A10		Hesperia comma shandura		M	Pakistan		Gilgit	Gilgit-Chiral Road	Shandur pass			L. Bieber	6-11-Jul-1995		EBrockmann
NVG-18068B03		Hesperia comma zagrosica		M	Iran	Lorestan Prov.	Zagros Mts.	nr. Borujerd	vil. Vaenaa'i	2400-3000 m		E. Rutjan	2014-07-29		EBrockmann
NVG-18068C04		Hesperia comma benuncas		M	Morocco			Ketama		1500 m		Slaby	13-15-Jul-1973		EBrockmann
NVG-18068B12		Hesperia comma comma		M	Sweden	Lapland		Kiruna				A. Schulte	1958-07-02		EBrockmann
NVG-17114B03		Hesperia miriamae miriamae		M	USA	CA	Inyo Co.		Ridge NW of Mono Pass	12200'		P.A. Opler	2006-08-13		CSUC		CSU_ENT1028355
NVG-6612		Hesperia nevada nevada		F	USA	CO	Lake Co.	1.3 air mi NE Twin Lakes	at SH82	2841 m	39.09382, -106.36433	Nick V. Grishin	2016-07-11		UTSW
NVG-4650		Hesperia attalus slossonae		M	USA	FL	Citrus Co.	7 mi SW of Floral City	along Co. Rd. 480			Nick V. Grishin	2015-09-25		UTSW
NVG-8392		Hesperia viridis		M	USA	TX	Blanco Co.	Pedernales Falls State Park			30.31247, -98.25617	Nick V. Grishin	2017-03-31		UTSW
NVG-8279		Hesperia pahaska williamsi		M	USA	AZ	Pinal Co.	Coronado N.F., Catalina Mts., S of Oracle	Peppersauce Canyon, along FS29		32.53728, -110.71970	Nick V. Grishin	2017-03-26		UTSW
NVG-4767		Hesperia meskei straton		M	USA	FL	Levy Co.	NW of Williston Highlands, along Co. Rd. 337				Nick V. Grishin	2015-09-27		UTSW
NVG-18014H01		Pompeius verna		M	USA	OH	Summit Co.	Liberty Metropark S of Rt.82		4200'	41.29444, -81.39528	J. D. Hooper	2012-06-08		USNM
		Collection abbreviations
ADWarren		research collection of Andrew D. Warren, Castle Rock, CO, USA
AMNH		American Museum of Natural History, New York, NY, USA
BMUW		Burke Museum of Natural History and Culture, Seattle, WA, USA
CMNH		Carnegie Museum of Natural History, Pittsburgh, PA, USA
CSUC		Colorado State University Collection, Fort Collins, CO, USA
EBrockmann		research collection of Ernst Brockmann, Lich, Germany
LACM		Los Angeles County Museum of Natural History, Los Angeles, CA, USA
MCZ		Museum of Comparative Zoology, Harvard University, Cambridge, MA, USA
MGCL		McGuire Center for Lepidoptera and Biodiversity, Gainesville, FL, USA
MNHP		Muséum National d'Histoire Naturelle, Paris, France
MWalker		research collection of Mark Walker, Oceanville, CA, USA
TAMU		Texas A & M University, College Station, TX, USA
USNM		National Museum of Natural History, Smithsonian Institution, Washington, DC, USA
UTSW		freezers of Nick Grishin lab at the University of Texas Southwestern, Dallas, TX, USA

### Sheet: Table S2
GO term	P-value	Category	Annotation	Proteins
GO:0004129	0.000137358	molecular function	cytochrome-c oxidase activity	lac224.7,lac2488.12,lac4603.6,lac62.101,lac2488.14
GO:0046404	0.000918823	molecular function	ATP-dependent polydeoxyribonucleotide 5'-hydroxyl-kinase activity	lac947.25,lac7220.8
GO:0060086	0.000918823	biological process	circadian temperature homeostasis	lac944.1,lac66.81
GO:0042752	0.00104365	biological process	regulation of circadian rhythm	lac677.6,lac944.1,lac1576.9,lac68.24
GO:0018298	0.00242819	biological process	protein-chromophore linkage	lac1576.9,lac49.37,lac68.24
GO:0008062	0.00303841	biological process	eclosion rhythm	lac944.1,lac4291.2,lac66.81
GO:0005701	0.00303841	cellular component	polytene chromosome chromocenter	lac751.34,lac287.9,lac1307.13
GO:0042754	0.0035714	biological process	negative regulation of circadian rhythm	lac1576.9,lac751.34
GO:0003913	0.0035714	molecular function	DNA photolyase activity	lac1576.9,lac68.24
GO:0005991	0.0035714	biological process	trehalose metabolic process	lac186.8,lac494.4
GO:2000678	0.00550108	biological process	negative regulation of transcription regulatory region DNA binding	lac944.1,lac66.81
GO:0016571	0.00558707	biological process	histone methylation	lac66.74,lac34.38,lac751.34,lac21424.1
GO:0009881	0.0063759	molecular function	photoreceptor activity	lac1576.9,lac49.37,lac68.24
GO:0043153	0.00744948	biological process	entrainment of circadian clock by photoperiod	lac944.1,lac1576.9,lac68.24
GO:0010923	0.00744948	biological process	negative regulation of phosphatase activity	lac380.37,lac3899.12,lac15.20
GO:0019563	0.00780929	biological process	glycerol catabolic process	lac870.66,lac1599.12
GO:0017171	0.00780929	molecular function	serine hydrolase activity	lac1285.8,lac1868.5
GO:0048512	0.00780929	biological process	circadian behavior	lac944.1,lac66.81
GO:0004370	0.00780929	molecular function	glycerol kinase activity	lac870.66,lac1599.12
GO:0008137	0.0100482	molecular function	NADH dehydrogenase (ubiquinone) activity	lac868.16,lac62.115,lac807.11,lac1533.7
GO:0046683	0.0104789	biological process	response to organophosphorus	lac286.2,lac702.4
GO:0016207	0.0104789	molecular function	4-coumarate-CoA ligase activity	lac330.52,lac949.50
GO:0003954	0.0119315	molecular function	NADH dehydrogenase activity	lac868.16,lac62.115,lac807.11,lac1533.7
GO:0007622	0.0127675	biological process	rhythmic behavior	lac944.1,lac4291.2,lac66.81
GO:0048511	0.0127675	biological process	rhythmic process	lac677.6,lac944.1,lac68.24
GO:0006120	0.0129524	biological process	mitochondrial electron transport, NADH to ubiquinone	lac868.16,lac62.115,lac807.11,lac1533.7
GO:0008020	0.0134935	molecular function	G-protein coupled photoreceptor activity	lac49.37,lac68.24
GO:0030490	0.0134935	biological process	maturation of SSU-rRNA	lac837.38,lac1486.4
GO:0032040	0.0160615	cellular component	small-subunit processome	lac378.26,lac1486.4,lac206.5
GO:0006306	0.016837	biological process	DNA methylation	lac751.34,lac21424.1
GO:0004453	0.016837	molecular function	juvenile-hormone esterase activity	lac286.2,lac702.4
GO:0009649	0.0178706	biological process	entrainment of circadian clock	lac944.1,lac68.24,lac66.81
GO:0032504	0.0196175	biological process	multicellular organism reproduction	lac707.7,lac151.6,lac1284.25,lac129.17,lac6.25,lac965.2
GO:0046974	0.0204939	molecular function	histone methyltransferase activity (H3-K9 specific)	lac751.34,lac21424.1
GO:0033365	0.0204939	biological process	protein localization to organelle	lac888.6,lac314.29
GO:0051567	0.0204939	biological process	histone H3-K9 methylation	lac751.34,lac21424.1
GO:0008535	0.0204939	biological process	respiratory chain complex IV assembly	lac89302.41,lac62.101
GO:0052689	0.0205124	molecular function	carboxylic ester hydrolase activity	lac702.4,lac286.2,lac761.21,lac751.17,lac129.17,lac225.40
GO:0003824	0.0274875	molecular function	catalytic activity	aly1603.42,aly2976.13,aly1656.12,aly103.44,aly1412.4
GO:0007295	0.0282264	biological process	growth of a germarium-derived egg chamber	aly4592.3,aly4778.15
GO:0006099	0.0288298	biological process	tricarboxylic acid cycle	aly2874.12,aly1139.57,aly274.29

### Sheet: Table S3
protein ID	number of high-elevation-specific mutations	Pvalue for enrichment in high-elevation-specific mutations	Fixation index	Pvalue for positive selection	Length	Flybase ID	Flybase link	Function	Comments
lac132.11	1	0.030023	0.6085	0.00147577	1353	CG17927-PR	https://flybase.org/reports/FBgn0264695	Myosin heavy chain	muscle and flight
lac53.3	2	0.000665835	0.07384	0.00584996	2251	CG1063-PB	https://flybase.org/reports/FBgn0010051	IP3 receptor	muscle and flight
lac1586.11	2	9.85547e-05	0.60336	0.00638283	690	CG6904-PA	https://flybase.org/reports/FBgn0266064	Glycogen synthase	glycogen and energy
lac3706.4	2	0.000559067	0.28336	0.0077265	1484	CG12225-PA	https://flybase.org/reports/FBgn0028982	transcription elongation factor
lac1388.21	2	0.00053771	0.20939	0.0189192	1499	CG11148-PG	https://flybase.org/reports/FBgn0039936		muscle and flight
lac1116.1	3	2.17722e-08	0.82369	0.0241707	307	CG33950-PAT	https://flybase.org/reports/FBgn0284408		flight
lac251.6	2	6.97592e-05	0.41002	0.0331149	518	CG3156-PA	https://flybase.org/reports/FBgn0023536	Adenosinetriphosphatase	heme biosynthesis
lac160671.64	3	4.47448e-07	0.45273	0.051999	621	CG3400-PG	https://flybase.org/reports/FBgn0027621	6-phosphofructo-2-kinase	metabolism
lac1388.29	6	4.56966e-11	0.33494	1	4042	CG11122-PA	https://flybase.org/reports/FBgn0030266	unknown
lac1388.23	4	4.44267e-09	0.5809	0.131433	923	CG1070-PP	https://flybase.org/reports/FBgn0261238		muscle
lac704.3	4	6.80954e-09	0.49074	0.185021	841	CG7254-PA	https://flybase.org/reports/FBgn0004507	Glycogen phosphorylase	glycogen and energy
lac970.41	4	1.65421e-10	0.65637	0.326811	344	CG1982-PA	https://flybase.org/reports/FBgn0024289	Sorbitol dehydrogenase	oxidative reduction
lac244.6	3	5.53436e-08	0.46938	0.174228	295	CG15739-PA	https://flybase.org/reports/FBgn0030347
lac2152.42	3	3.68572e-09	0.73008	0.659406	124	CG9358-PA	https://flybase.org/reports/FBgn0035089	Pherokine	metamorphosis
lac161966.49	3	3.22933e-07	0.38455	na	547	CG9619-PA	https://flybase.org/reports/FBgn0036862	Glycogen binding subunit	glycogen and energy
lac279.37	2	0.000444858	0.30249	0.112148	1333	CG7766-PH	https://flybase.org/reports/FBgn0030087		glycogen and energy
lac727.5	2	8.19842e-05	0.61854	0.133713	538	CG3143-PF	https://flybase.org/reports/FBgn0038197		glycogen and energy
lac6.26	2	0.00100605	0.16878	0.135568	1901	CG43078-PH	https://flybase.org/reports/FBgn0262508
lac2315.7	2	3.96137e-05	0.43472	0.152129	454	CG13279-PA	https://flybase.org/reports/FBgn0000406		heme
lac944.23	2	9.18765e-05	0.49741	0.153047	590	CG7391-PD	https://flybase.org/reports/FBgn0023076	CLOCK	circadian clock
lac1060.2	2	3.91826e-05	0.46589	0.288533	710	CG3066-PA	https://flybase.org/reports/FBgn0037515		melanization
lac751.2	2	0.000206889	0.32761	na	886	CG8654-PA	https://flybase.org/reports/FBgn0034479
lac420.5	3	2.47184e-08	0.55853	na	269
lac970.40	2	5.1472e-06	0.51906	0.592084	136
lac727.11	2	1.39328e-05	0.64709	0.621906	263
lac1066.37	2	0.000162046	0.52349	0.834253	1314
lac162097.37	2	7.3025e-07	0.76994	1	93
lac1350.28	2	5.46475e-06	0.46172	na	183
lac61172.1	1	0.0021715	0.75473	na	96	CG17927-PR
lac236.29	1	0.00713111	0.74841	0.175479	314	CG6084-PB
lac236.25	1	0.0114626	0.69758	na	495	CG9313-PB
lac146196.1	1	0.00404642	0.66851	0.291866	176	CG17927-PR
lac1604.6	1	0.00392478	0.63647	na	181
lac57.1	1	0.00613631	0.63542	1	263	CG15009-PC
lac702.8	1	0.00650038	0.5559	na	284	CG17330-PA
lac1289.27	1	0.00222025	0.5414	0.612616	95	CG13380-PB
lac4286.4	1	0.00321897	0.53642	na	251
lac8166.5	1	0.00200088	0.48747	0.550802	375	CG4321-PA
lac494.27	1	0.0101579	0.47812	0.680786	421	CG40305-PB
lac570.15	1	0.00642757	0.45478	na	921	CG8561-PB
lac20.15	1	0.00877883	0.45392	0.514706	364	CG10798-PB
lac64.1	1	0.012428	0.40763	0.240669	569	CG3164-PA
lac643.22	1	0.00606348	0.40357	na	277	CG6921-PB
lac89302.72	1	0.0133683	0.39437	0.490909	577	CG34356-PF
lac3500.5	1	0.00204963	0.39026	na	230	CG11715-PA
lac74.27	1	0.00972261	0.39016	1	455	CG16726-PA
lac151.3	1	0.00501901	0.38809	1	241	CG2650-PA
lac1677.4	1	0.00737359	0.38484	0.142651	348	CG14064-PA
lac643.49	1	0.00996446	0.37455	0.22448	484	CG15890-PA
lac162097.52	1	0.011873	0.3705	0.769564	512	CG9347-PA
lac162097.51	1	0.0175046	0.36847	0.44731	1055	CG9347-PA
lac162097.36	1	0.0127897	0.35588	0.0776355	548	CG1438-PA
lac1350.25	1	0.00399776	0.35389	1	227
lac751.1	1	0.0106655	0.34905	na	447	CG8654-PA
lac162097.61	1	0.00989191	0.33849	1	423	CG13576-PA
lac1066.5	1	0.0351742	0.31092	1	1828	CG9519-PA
lac1607.2	1	0.00637904	0.30861	na	493	CG9701-PA
lac64.2	1	0.013561	0.30687	na	605	CG9664-PB
lac3899.10	1	0.019662	0.30531	1	970	CG17299-PR
lac1350.13	1	0.0102546	0.29925	na	436	CG13229-PA
lac363.53	1	0.00817337	0.29581	na	346	CG4237-PA
lac936.34	1	0.0108346	0.28251	1	470
lac4286.2	1	0.00504331	0.27641	0.585853	241
lac2542.8	1	0.018512	0.27055	1	2952	CG13648-PC
lac161926.1	1	0.00506761	0.26854	1	372
lac269.67	1	0.00470302	0.26512	1	260
lac944.13	1	0.0277697	0.23831	1	1224
lac49.37	1	0.0216475	0.22278	na	940	CG5638-PA
lac570.13	1	0.0165682	0.20282	0.661147	717	CG7896-PA
lac1388.30	1	0.0132237	0.1922	na	561	CG3100-PA
lac8166.2	1	0.00671875	0.18821	0.354743	511	CG1438-PA
lac7220.10	1	0.00197651	0.17663	0.363636	238	CG13042-PA
lac494.30	1	0.0310176	0.16581	na	1515	CG10811-PB
lac213.9	1	0.0266767	0.16484	na	1506	CG17369-PC
lac256.47	1	0.00428965	0.15444	0.21581	186	CG9864-PA
lac279.39	1	0.0341603	0.15277	0.383509	1449	CG9210-PC
lac1010.18	1	0.00591781	0.14659	na	372	CG1102-PC
lac643.14	1	0.00965004	0.13641	na	624	CG9447-PC
lac4025.13	1	0.0109554	0.03202	na	502	CG15102-PA
lac680.19	1	0.0332162	0.0095	0.465109	1666	CG4757-PA
